# The uplift of the Qinghai-Tibetan Plateau reshaped genome architecture and diversification of Asian torrent catfishes

**DOI:** 10.64898/2026.09.30.755532

**Authors:** Liandong Yang, Yuting Qian, Minghui Meng, Tingru Mao, Wenjun Chen, Zufa Ding, Yang Liu, Lingling Zheng, Cheng Wang, Xiaoni Gan, Yiyu Chen, Shunping He

## Abstract

Tectonic uplift and mountain building are major drivers of species diversification and adaptation, yet how they reshape genome architecture and promote evolutionary innovation remains poorly understood. Here, we generated multiple chromosome-level genomes for Asian torrent catfishes (Sisoridae) and performed phylogenomic and comparative genomic analyses. Our results support an Asian origin of Sisoridae and provide a refined phylogenetic topology for catfishes. Comparative analyses revealed extensive chromosomal rearrangements during sisorid evolution, indicating highly dynamic genome architectures. The timing of sisorid diversification overlaps with major phases of regional tectonic change, and analyses of phylogenetic discordance indicate heterogeneous contributions from incomplete lineage sorting and introgression. Elevational distribution was associated with variation in estimated molecular evolutionary rates, while exploratory scans identified lineage-specific candidates for selection and convergent evolution. Candidate coding and non-coding changes occur near genes with known roles in fin development, body patterning, and liver biology, but their effects on sisorid traits remain to be tested. Together, our results demonstrate how tectonic uplift reshaped genome architecture and diversification in Asian torrent catfishes and provide new insights into the genomic basis of adaptation in mountainous freshwater ecosystems.
