## Supplementary Table 11. Tissue expression profiles of V2-type introgression-associated genes for "The uplift of the Qinghai-Tibetan Plateau reshaped genome architecture and diversification of Asian torrent catfishes"

### Sheet: exon V2 type
Supplementary Table 11. Tissue expression profiles of V2-type introgression-associated genes
Ref_gene	EKIS	PMAC	EKIS_ID	PMAC_ID	EKIS_brain	EKIS_fin	EKIS_heart	EKIS_intestine	EKIS_liver	EKIS_spleen	PMAC_brain	PMAC_fin	PMAC_gill	PMAC_heart	PMAC_liver	PMAC_muscle	PMAC_spleen
IPUN|gene-LOC108263508	EKIS|Eki_1G0001540.1	-	Eki_1G0001540.1		0	23.3445	0.032127	0	0	0.208524
IPUN|gene-LOC108268335	EKIS|Eki_17G0003350.1	PMAC|DKZG0005100	Eki_17G0003350.1	DKZG0005100	9.31728	1.39409	0.779235	0.490643	0.201046	1.3437	5.57911	0.026361	0.04087	0.017849	0.003678	0	0.014807
IPUN|gene-LOC108270307	EKIS|Eki_9G0005770.1	PMAC|DKZG0012059	Eki_9G0005770.1	DKZG0012059	36.3272	0.31833	0	0.05625	0.02711	0.018165	25.5293	0.053338	0.072656	0	0.010578	0	0.00684
IPUN|gene-LOC108270468	EKIS|Eki_9G0006210.1	PMAC|DKZG0012098	Eki_9G0006210.1	DKZG0012098	11.4732	0.058454	0.191446	0.219945	0	0.077786	8.74102	0.503733	0	0.059127	0	0	0
IPUN|gene-LOC108271000	EKIS|Eki_10G0005330.1	PMAC|DKZG0006195	Eki_10G0005330.1	DKZG0006195	233.006	677.291	538.292	972.508	599.557	245.556	85.205	5.88632	61.7403	128.441	29.5856	815.285	32.5086
IPUN|gene-LOC108274457	EKIS|Eki_3G0005040.1	PMAC|DKZG0001883	Eki_3G0005040.1	DKZG0001883	2.70507	2.19349	1.3285	0.270979	0.299972	0.065188	2.04476	0.122277	0.250256	1.19382	0.011945	0.045365	0.1206
IPUN|gene-LOC108274581	-	-
IPUN|gene-LOC108277527	EKIS|Eki_12G0003820.1	PMAC|DKZG0009179	Eki_12G0003820.1	DKZG0009179	7.18986	0.585773	0.869681	0.218467	0.191544	7.23027	0.165189	0	0	0	0	0	0.607353
IPUN|gene-LOC124627723	EKIS|Eki_1G0010060.1	PMAC|DKZG0007267	Eki_1G0010060.1	DKZG0007267	0.121528	0.012111	11.0065	0.367231	3.7729	0.072887	0.050057	0.007478	0.030313	0.060646	0.131935	0.015028	0.25154
IPUN|gene-adgrb1a	EKIS|Eki_5G0002260.1	PMAC|DKZG0004485	Eki_5G0002260.1	DKZG0004485	8.77683	0.290182	0.593329	0.643648	0.649	1.03483	0.280823	0.368533	0.025779	0	0	0.030351	0.110325
IPUN|gene-akap6	EKIS|Eki_9G0004750.1	PMAC|DKZG0011970	Eki_9G0004750.1	DKZG0011970	15.4584	1.2597	18.3525	0.247932	0.048343	0.751422	0.14371	0	0	0	0	0	0
IPUN|gene-arhgdia	EKIS|Eki_13G0004970.1	PMAC|DKZG0015304	Eki_13G0004970.1	DKZG0015304	22.657	63.1609	52.7749	60.7985	60.7209	98.4269	0.749633	0.013819	1.29748	0.02086	0.713472	0.01302	0.625304
IPUN|gene-arid1b	EKIS|Eki_16G0006360.1	PMAC|DKZG0017384	Eki_16G0006360.1	DKZG0017384	15.9478	11.8438	9.38934	6.34667	6.52197	12.763	1.36959	1.58487	0.411545	0.628357	0.838261	0.22092	1.48645
IPUN|gene-bcl11aa	EKIS|Eki_1G0003870.1	PMAC|DKZG0007624	Eki_1G0003870.1	DKZG0007624	3.58921	5.0122	0.971065	5.66614	0.895351	3.39043	1.3738	4.66323	2.83757	0.322561	0.034927	0.445828	0.255057
IPUN|gene-brd3b	EKIS|Eki_27G0004110.1	PMAC|DKZG0006406	Eki_27G0004110.1	DKZG0006406	15.3072	10.1894	7.70542	6.09179	3.59834	8.02871	0.342516	0.370875	0.425719	0.29695	0.069473	0.028046	0.306902
IPUN|gene-brinp1	EKIS|Eki_25G0000910.1	PMAC|DKZG0020969	Eki_25G0000910.1	DKZG0020969	21.3986	0.233384	7.58033	0.050475	0.009381	0.559374	0.080407	0	0	0	0	0	0
IPUN|gene-cd248b	EKIS|Eki_2G0011660.1	PMAC|DKZG0000180	Eki_2G0011660.1	DKZG0000180	0.572919	1.69183	0.39748	0.123981	0.41964	14.2812	0	0	0	0	0	0	0
IPUN|gene-cd81a	EKIS|Eki_24G0003780.1	PMAC|DKZG0021697	Eki_24G0003780.1	DKZG0021697	0.761975	0.250962	0.327082	0.201479	0	0.845797	1.05053	0.18219	0.485012	0.055909	0.041803	0.039363	1.08767
IPUN|gene-cfl2	EKIS|Eki_9G0004820.1	PMAC|DKZG0011975	Eki_9G0004820.1	DKZG0011975	9.20836	1.47269	79.2471	10.0847	7.9641	12.3374	24.7241	0.702545	14.2187	75.4119	7.51586	122.38	9.92649
IPUN|gene-chadlb	EKIS|Eki_18G0002580.1	PMAC|DKZG0018195	Eki_18G0002580.1	DKZG0018195	0.580222	0.334179	0.231325	0.377715	0.192702	0.373934	0.408814	0.197178	0.210681	0.128745	0.034962	0.036446	0.268416
IPUN|gene-cited4b	EKIS|Eki_5G0003390.1	PMAC|DKZG0004373	Eki_5G0003390.1	DKZG0004373	19.7863	25.1903	26.1876	10.7901	9.4606	41.1841	0.020533	0.004808	0.006722	0.007425	0.005246	0.006037	0.011295
IPUN|gene-clcn1b	EKIS|Eki_5G0004740.1	PMAC|DKZG0004232	Eki_5G0004740.1	DKZG0004232	0.97261	0.54017	2.91212	1.64777	0.660639	13.5446	0	0	0.615907	0.8446	0	1.19557	0
IPUN|gene-col12a1a	-	-
IPUN|gene-ctbp2a	EKIS|Eki_18G0006220.1	-	Eki_18G0006220.1		4.97213	0.945104	1.98885	7.35217	14.8472	2.30288
IPUN|gene-ctdspl2a	EKIS|Eki_3G0005570.1	PMAC|DKZG0001937	Eki_3G0005570.1	DKZG0001937	16.3096	12.5387	11.274	11.0291	5.85243	21.1908	2.23305	0.019021	0.856575	0.025889	0.010008	0.372854	0.176458
IPUN|gene-ddit3	EKIS|Eki_4G0005820.1	PMAC|DKZG0003103	Eki_4G0005820.1	DKZG0003103	18.4316	8.9716	22.1805	15.1626	4.04699	10.1653	0.013388	0.011472	0.007463	0.026545	0.018975	0.056324	0.022707
IPUN|gene-dnah12	EKIS|Eki_14G0003750.1	PMAC|DKZG0014381	Eki_14G0003750.1	DKZG0014381	0.922852	0.015939	0.182764	0.09897	0.020694	0.216729	0.345557	0	0	0.031907	0	0	0.043836
IPUN|gene-dsg2.1	EKIS|Eki_16G0004790.1	PMAC|DKZG0017158	Eki_16G0004790.1	DKZG0017158	1.66648	165.164	3.91059	4.09923	1.7556	4.21638	2.56099	7.7355	5.54936	1.28771	0.645947	0.952836	0.357135
IPUN|gene-eef1a1a	EKIS|Eki_1G0004000.1	PMAC|DKZG0007612	Eki_1G0004000.1	DKZG0007612	75.6925	1.96267	0.420588	0.51852	0.339685	0.761185	8.19324	0.047447	0.488135	0.142295	0	0	0.048623
IPUN|gene-epb41l3a	EKIS|Eki_5G0002090.1	PMAC|DKZG0004506	Eki_5G0002090.1	DKZG0004506	24.4788	0.205082	9.10022	0.723288	0.720887	11.3641	0	0	0	0	0	0	0
IPUN|gene-exd2	EKIS|Eki_9G0004560.1	PMAC|DKZG0011953	Eki_9G0004560.1	DKZG0011953	4.36872	2.87633	1.74776	2.15941	3.5689	3.48649	0.000658	0.003499	0.000951	0	0	0.02058	0
IPUN|gene-fancf	EKIS|Eki_3G0005050.1	PMAC|DKZG0001884	Eki_3G0005050.1	DKZG0001884	0.349076	0.127669	0.175829	0.141049	0.120328	0.327946	1.17535	0.707886	0.778362	0.488868	0.12559	0.189672	1.33493
IPUN|gene-fbxo40.1	EKIS|Eki_2G0013330.1	PMAC|DKZG0000361	Eki_2G0013330.1	DKZG0000361	2.00801	7.5426	8.71211	4.14236	1.40387	53.6343	0	0	0	0.011006	0	0.684621	0
IPUN|gene-fgf22	EKIS|Eki_10G0005240.1	PMAC|DKZG0013570	Eki_10G0005240.1	DKZG0013570	0.407213	0.305519	0	0.273144	0	0.407622	0.100931	0.137358	0.24871	0	0	0.115678	0
IPUN|gene-foxi3a	EKIS|Eki_2G0011890.1	PMAC|DKZG0000204	Eki_2G0011890.1	DKZG0000204	0.794615	6.34737	2.75244	2.96143	0.365969	31.4901	0.197123	5.91534	45.2629	0.091031	0.04291	0.165313	2.47555
IPUN|gene-gpr137	-	-
IPUN|gene-grin2cb	EKIS|Eki_18G0004130.1	PMAC|DKZG0018045	Eki_18G0004130.1	DKZG0018045	3.19001	0.028471	1.40178	0	0.009842	0.065866	0.074551	0	0	0.095156	0	0	0
IPUN|gene-hoxb3a	EKIS|Eki_13G0006840.1	PMAC|DKZG0015142	Eki_13G0006840.1	DKZG0015142	0	0.593313	3.32657	6.88063	1.43269	16.5352	0.011366	0.004922	0.011689	0.010432	0.005291	0.003588	0.006641
IPUN|gene-hpxa	EKIS|Eki_6G0006740.1	PMAC|DKZG0008625	Eki_6G0006740.1	DKZG0008625	0.668985	0.686517	1.38009	0.64167	2793.99	0.944398	1.43943	0.027187	19.9066	6.11419	14459.5	2.62282	0.686842
IPUN|gene-jmjd7	EKIS|Eki_9G0004950.1	-	Eki_9G0004950.1		7.38303	6.47031	5.25247	4.99302	4.30754	6.92714
IPUN|gene-kcna2b	EKIS|Eki_14G0001310.1	PMAC|DKZG0014161	Eki_14G0001310.1	DKZG0014161	15.4731	0.462877	0	0.007053	0.005659	0.00727	0.034107	0.067659	0.057134	0	0	0	0
IPUN|gene-kcnc1a	EKIS|Eki_24G0001540.1	PMAC|DKZG0021892	Eki_24G0001540.1	DKZG0021892	53.9164	0.01286	0.020953	0.149917	0	0.0303	5.54408	0.037662	0.069412	0	0	0	0.03935
IPUN|gene-kmt2cb	EKIS|Eki_26G0002140.1	PMAC|DKZG0005643	Eki_26G0002140.1	DKZG0005643	14.9848	8.13013	7.85422	4.5578	3.02629	11.1861	0.150415	0	0.284387	0	0	0	0
IPUN|gene-ldah	EKIS|Eki_9G0003700.1	PMAC|DKZG0011877	Eki_9G0003700.1	DKZG0011877	7.15243	2.43577	5.15303	13.4379	3.16351	3.67977	0.039436	0.003725	0.039807	0	0	0.001834	0.00839
IPUN|gene-lyplal1	EKIS|Eki_5G0003010.1	PMAC|DKZG0004409	Eki_5G0003010.1	DKZG0004409	2.43167	11.1337	4.99768	6.48951	12.1338	5.34734	3.05844	6.55537	4.38863	11.3329	5.64806	0.652831	3.30651
IPUN|gene-marchf2	EKIS|Eki_10G0004950.1	PMAC|DKZG0013595	Eki_10G0004950.1	DKZG0013595	13.3461	11.7661	13.5598	5.42272	4.24126	10.5858	0.026046	0.031313	0.027184	0.028949	0.012431	0.021201	0.019617
IPUN|gene-med1	EKIS|Eki_16G0000530.1	PMAC|DKZG0017493	Eki_16G0000530.1	DKZG0017493	5.55718	5.65615	4.86176	4.28781	3.11803	7.29967	2.43996	3.57829	3.60498	2.02991	1.11774	1.15888	1.62408
IPUN|gene-mrpl13	EKIS|Eki_5G0006430.1	-	Eki_5G0006430.1		12.0878	8.33835	24.9739	10.5415	13.1618	9.71217
IPUN|gene-mrtfba	EKIS|Eki_18G0002290.1	PMAC|DKZG0018225	Eki_18G0002290.1	DKZG0018225	10.6022	5.98209	6.79531	5.31143	3.51885	7.91156	0.169578	0.095536	4.54084	1.79472	1.63699	0.147257	2.2915
IPUN|gene-myct1b	EKIS|Eki_9G0005140.1	PMAC|DKZG0012004	Eki_9G0005140.1	DKZG0012004	0.686018	0.529768	4.46989	0.277904	0.21458	18.8354	0.36187	0.515933	0.567178	8.0305	0.1743	0.661593	16.5186
IPUN|gene-myh14	EKIS|Eki_5G0004910.1	PMAC|DKZG0004214	Eki_5G0004910.1	DKZG0004214	11.8352	0.081623	12.7758	0.179784	0.0694	0.284508	0.423271	0	0	1.0953	0	0	0
IPUN|gene-mylkb	EKIS|Eki_4G0003740.1	PMAC|DKZG0003332	Eki_4G0003740.1	DKZG0003332	0.703246	0.240645	38.4842	42.816	0.859868	50.4905	0	0	0.460873	2.35084	0	0.022569	3.13971
IPUN|gene-ncor1	-	PMAC|DKZG0020834		DKZG0020834							0.711379	1.1877	0.389188	0.369868	1.09018	1.64428	1.05099
IPUN|gene-notch3	EKIS|Eki_22G0001700.1	PMAC|DKZG0019901	Eki_22G0001700.1	DKZG0019901	7.57101	20.7853	6.17032	5.48911	2.39918	12.0523	0.086717	0.016829	0.113301	0.333634	0.030741	0.050975	0.024676
IPUN|gene-osbpl11	EKIS|Eki_6G0002410.1	PMAC|DKZG0008220	Eki_6G0002410.1	DKZG0008220	13.0105	13.4615	9.7172	9.42574	7.67087	16.6586	2.31086	2.29019	1.22671	1.13431	0.148303	0.113217	0.721736
IPUN|gene-pde4dip	EKIS|Eki_16G0002430.1	PMAC|DKZG0017556	Eki_16G0002430.1	DKZG0017556	6.41729	13.8881	14.2	0.379042	5.54844	2.09125	0	0.094446	0.107991	0.454856	0	0.134484	0
IPUN|gene-polr1b	EKIS|Eki_1G0002790.1	PMAC|DKZG0007723	Eki_1G0002790.1	DKZG0007723	5.43348	4.66436	4.95183	3.89954	4.03889	5.69629	6.17863	4.266	5.88189	3.11968	2.09454	1.59277	5.53918
IPUN|gene-ppp1r3cb	EKIS|Eki_18G0001650.1	PMAC|DKZG0018282	Eki_18G0001650.1	DKZG0018282	11.5706	8.73452	59.3852	15.5186	21.1806	49.6932	0.884824	0.061189	2.12199	0.181789	2.96214	0.375389	0.080509
IPUN|gene-ppp3ca	EKIS|Eki_2G0012080.1	PMAC|DKZG0000222	Eki_2G0012080.1	DKZG0000222	48.9863	0.06937	0.06968	0.156159	0.032529	0.087363	0.437938	0	0.010786	0	0	0	0
IPUN|gene-ptprub	EKIS|Eki_5G0003330.1	PMAC|DKZG0004379	Eki_5G0003330.1	DKZG0004379	7.54843	4.35274	1.79772	3.46039	0.048957	1.51023	0.503591	1.16616	1.23264	0.033014	0	0	0
IPUN|gene-quo	EKIS|Eki_4G0006790.1	PMAC|DKZG0003019	Eki_4G0006790.1	DKZG0003019	2.44968	0.584256	0.457769	0.383381	0.092065	7.01574	0	0	0	0	0	0	0
IPUN|gene-ret	EKIS|Eki_1G0003780.1	PMAC|DKZG0007630	Eki_1G0003780.1	DKZG0007630	1.24222	0.199357	0.032377	5.24934	0.222278	0.193879	0.973132	0	0.002186	0	0	0.396133	0.138623
IPUN|gene-rmnd1	EKIS|Eki_9G0005180.1	PMAC|DKZG0012007	Eki_9G0005180.1	DKZG0012007	14.763	18.1225	29.3326	18.1276	14.9569	10.3457	0.037987	1.55565	0.046949	0.284316	0.454185	0.049607	1.09444
IPUN|gene-si:ch211-168d23.3	EKIS|Eki_9G0004570.1	PMAC|DKZG0011954	Eki_9G0004570.1	DKZG0011954	4.2059	0.251782	0.08898	0.101777	0.143694	0.273503	0.005459	0	0	0	0	0	0
IPUN|gene-si:ch211-278j3.3	EKIS|Eki_16G0004500.1	PMAC|DKZG0017186	Eki_16G0004500.1	DKZG0017186	14.1354	1.05523	1.66559	0.693363	0.181258	1.59429	0.004618	0.003825	0.005773	0	0.005185	0.002185	0
IPUN|gene-slc6a4a	EKIS|Eki_12G0004300.1	PMAC|DKZG0009224	Eki_12G0004300.1	DKZG0009224	3.38811	3.37948	149.131	4.58822	14.0167	9.3455	0.054703	0	0.119272	12.2385	0.011799	0	4.02301
IPUN|gene-sp5l	EKIS|Eki_14G0001970.1	PMAC|DKZG0014220	Eki_14G0001970.1	DKZG0014220	0.113859	0	0	0	0	0	0.044523	0	0	0	0	0	0
IPUN|gene-stmn1b	EKIS|Eki_5G0003310.1	PMAC|DKZG0004383	Eki_5G0003310.1	DKZG0004383	1211.35	3.72429	1.31726	3.84664	0.99531	3.5886	54.3746	0.005378	0.049673	0.009793	0.00485	0.010904	0.012663
IPUN|gene-syne2b	EKIS|Eki_1G0009680.1	PMAC|DKZG0007240	Eki_1G0009680.1	DKZG0007240	2.29011	3.03551	70.3074	4.78469	4.26398	3.69543	0	0	0.096007	6.52747	0	0.164003	0
IPUN|gene-tax1bp1b	EKIS|Eki_5G0005940.1	PMAC|DKZG0004057	Eki_5G0005940.1	DKZG0004057	56.2981	111.643	106.27	70.8983	41.3786	61.8444	0.339173	0.507703	0.275731	0.240316	0.535334	0.349492	0.447508
IPUN|gene-tent5ba	EKIS|Eki_5G0003200.1	PMAC|DKZG0004392	Eki_5G0003200.1	DKZG0004392	1.47877	4.04646	3.57545	13.7541	13.5628	0.569694	1.13708	12.6306	7.10414	2.48796	1.47233	2.70264	0.638056
IPUN|gene-tfeb	EKIS|Eki_20G0002380.1	PMAC|DKZG0018626	Eki_20G0002380.1	DKZG0018626	2.58336	5.03053	5.45485	2.21689	2.43809	12.0467	0.002367	0.003763	0.023218	0.0183	0.012354	0.00721	0.011026
IPUN|gene-tgfb2	EKIS|Eki_5G0003030.1	PMAC|DKZG0004408	Eki_5G0003030.1	DKZG0004408	7.40902	4.52144	15.8874	2.58646	0.917306	1.80472	0	0	0.003328	0.007483	0.01903	0.007804	0
IPUN|gene-tox2	EKIS|Eki_4G0005720.1	PMAC|DKZG0003115	Eki_4G0005720.1	DKZG0003115	3.93657	2.82821	3.87846	3.14236	2.44518	18.9912	2.12175	2.0299	1.03691	4.51562	0.471821	0.4701	7.91904
IPUN|gene-ttyh1	EKIS|Eki_5G0006670.1	PMAC|DKZG0004126	Eki_5G0006670.1	DKZG0004126	35.5568	0.511048	4.04279	0.375007	0.026684	3.69527	0.25889	0	0.002191	0.033695	0	0	0.001426
IPUN|gene-unc5cb	EKIS|Eki_15G0001800.1	PMAC|DKZG0016175	Eki_15G0001800.1	DKZG0016175	25.1387	1.35834	0.732912	0.230153	0.073244	0.660293	0.566711	0	0.045872	0	0	0	0.097484
IPUN|gene-ush1c	EKIS|Eki_3G0004160.1	PMAC|DKZG0001800	Eki_3G0004160.1	DKZG0001800	2.18796	0.216943	0.10519	86.7276	0.106335	0.33231	10.2481	0.075766	0.286719	0.161425	2.82344	0.023305	0
IPUN|gene-zgc:100868	EKIS|Eki_13G0008180.1	PMAC|DKZG0015014	Eki_13G0008180.1	DKZG0015014	0.07049	82.0136	0.012386	0.221298	0	0.17041	0	0.038895	0.006772	0	0	0.00582	0
IPUN|gene-zgc:66474	EKIS|Eki_13G0007040.1	PMAC|DKZG0015117	Eki_13G0007040.1	DKZG0015117	8.84084	4.94944	3.47893	3.09748	2.02119	6.76192	0.061676	0.0322	0.077275	0.063701	0.029188	0	0.025616

### Sheet: intron V2 type
Supplementary Table XX. Tissue expression profiles of V2-type introgression-associated genes
Ref_gene	EKIS	PMAC	EKIS_ID	PMAC_ID	EKIS_brain	EKIS_fin	EKIS_heart	EKIS_intestine	EKIS_liver	EKIS_spleen	PMAC_brain	PMAC_fin	PMAC_gill	PMAC_heart	PMAC_liver	PMAC_muscle	PMAC_spleen
IPUN|gene-LOC108263731	EKIS|Eki_1G0010050.1	PMAC|DKZG0007266	Eki_1G0010050.1	DKZG0007266	15.4914	9.68079	9.34187	7.87488	5.85703	12.876	0.000764	0.00123	0.000663	0.001118	0.001005	0.000185	0.000925
IPUN|gene-LOC108265469	EKIS|Eki_7G0003300.1	PMAC|DKZG0010303	Eki_7G0003300.1	DKZG0010303	0.812857	6.10685	0.081767	40.7	0.065269	0.482945	0	0.048769	0.049998	0	0.044124	0	0.014131
IPUN|gene-LOC108267816	EKIS|Eki_5G0008620.1	PMAC|DKZG0003885	Eki_5G0008620.1	DKZG0003885	1.45323	1.33853	1.51789	0.866786	0.94078	2.5022	0.001624	0	0.000854	0.000935	0	0	0
IPUN|gene-LOC108268950	EKIS|Eki_11G0001330.1	PMAC|DKZG0012500	Eki_11G0001330.1	DKZG0012500	1.44115	4.16144	1.08083	4.15017	2.90864	4.04028	0.307593	0.705542	1.94769	0.184027	0.511437	0.064497	0.402441
IPUN|gene-LOC108269987	EKIS|Eki_9G0006970.1	PMAC|DKZG0012164	Eki_9G0006970.1	DKZG0012164	1.82589	0.952601	0.196574	0.153804	2.6741	0.508979	1.04199	0.498833	0.391065	0.258423	0.834155	0.529213	0.27544
IPUN|gene-LOC108270468	EKIS|Eki_9G0006210.1	PMAC|DKZG0012098	Eki_9G0006210.1	DKZG0012098	11.4732	0.058454	0.191446	0.219945	0	0.077786	8.74102	0.503733	0	0.059127	0	0	0
IPUN|gene-LOC108271721	EKIS|Eki_4G0006940.1	PMAC|DKZG0003005	Eki_4G0006940.1	DKZG0003005	0.838943	0	0	0	0	0	0.144465	0	0.009195	0	0	0	0
IPUN|gene-LOC108272136	EKIS|Eki_4G0007600.1	PMAC|DKZG0002937	Eki_4G0007600.1	DKZG0002937	1.23051	1.46948	4.77523	1.33459	5.00319	14.3657	0.117916	0.500985	0.25755	0.171161	0.083193	0.164566	0.455457
IPUN|gene-LOC108272415	EKIS|Eki_5G0009610.1	PMAC|DKZG0003797	Eki_5G0009610.1	DKZG0003797	24.6732	0.277478	0.015482	0.192324	0.020985	0.28643	3.05423	0.013257	0	0	0	0	0
IPUN|gene-LOC108273123	EKIS|Eki_4G0003410.1	PMAC|DKZG0003365	Eki_4G0003410.1	DKZG0003365	2.76734	10.1777	2.10108	10.095	5.78646	4.2317	0.003653	0.010241	0.223363	0.010605	0.008472	0.003575	0.007684
IPUN|gene-LOC108274686	EKIS|Eki_3G0006610.1	PMAC|DKZG0002038	Eki_3G0006610.1	DKZG0002038	9.93566	7.20693	5.98611	12.0467	2.2434	9.12645	0.024044	0	0	0.001274	0	0	0
IPUN|gene-LOC108274931	-	PMAC|DKZG0001736		DKZG0001736							4.83737	1.31488	0.763318	1.74629	0.049886	0.253194	1.21606
IPUN|gene-LOC108277182	EKIS|Eki_15G0000810.1	-	Eki_15G0000810.1		3.48627	0.439378	0.58527	0.129903	0.088141	0.425158
IPUN|gene-LOC108280144	-	PMAC|DKZG0021365		DKZG0021365							0.084426	0.032419	0.009988	0	0	0.017686	0.009217
IPUN|gene-akap1b	EKIS|Eki_12G0004570.1	PMAC|DKZG0009248	Eki_12G0004570.1	DKZG0009248	8.14696	2.91055	13.9207	5.56096	8.09276	1.97427	3.31236	0.158875	0.058174	0.821958	0.059542	0.079033	0.553532
IPUN|gene-ano8b	EKIS|Eki_10G0006380.1	PMAC|DKZG0013469	Eki_10G0006380.1	DKZG0013469	10.8948	3.54431	0.391006	1.26135	0.272084	0.404261	0.217471	0	0.059586	0	0	0.002102	0
IPUN|gene-ap1m1	EKIS|Eki_3G0010730.1	PMAC|DKZG0002425	Eki_3G0010730.1	DKZG0002425	12.326	3.82528	4.19189	3.68029	4.84888	7.2805	43.1517	9.0641	15.8207	14.7816	6.12731	4.64837	21.5598
IPUN|gene-atrx	EKIS|Eki_11G0006990.1	PMAC|DKZG0013033	Eki_11G0006990.1	DKZG0013033	52.1625	32.085	24.8175	26.1559	20.8801	40.8631	0	0	0	0	0	0	0
IPUN|gene-b4galnt4a	EKIS|Eki_3G0003880.1	PMAC|DKZG0001781	Eki_3G0003880.1	DKZG0001781	15.2871	1.11814	2.30636	0.516382	0.021007	0.528696	4.06619	0.000197	0.283389	0.500393	0	0.034355	0
IPUN|gene-baiap3	EKIS|Eki_22G0005930.1	PMAC|DKZG0020275	Eki_22G0005930.1	DKZG0020275	10.3122	1.12302	1.06873	0.431463	0.263063	0.575955	0.298779	0.000135	0.000431	0.000833	0	0.000263	0.000152
IPUN|gene-c24h6orf62	EKIS|Eki_22G0002940.1	PMAC|DKZG0020011	Eki_22G0002940.1	DKZG0020011	41.1359	52.3645	43.975	28.7916	26.2934	47.6908	9.3417	10.6098	9.47543	8.29275	6.60834	7.85616	11.1553
IPUN|gene-cbarpb	EKIS|Eki_10G0005180.1	PMAC|DKZG0013576	Eki_10G0005180.1	DKZG0013576	15.2369	0.243656	1.16163	0.225974	0.047666	2.06589	0.043569	0	0	0	0	0	0
IPUN|gene-chadlb	EKIS|Eki_18G0002580.1	PMAC|DKZG0018195	Eki_18G0002580.1	DKZG0018195	0.580222	0.334179	0.231325	0.377715	0.192702	0.373934	0.408814	0.197178	0.210681	0.128745	0.034962	0.036446	0.268416
IPUN|gene-cmip	EKIS|Eki_8G0005940.1	PMAC|DKZG0010909	Eki_8G0005940.1	DKZG0010909	18.5247	12.4648	11.0197	18.7246	5.49123	26.0518	0.043612	0.574023	0.468345	0	0	0	0.205692
IPUN|gene-cotl1	EKIS|Eki_8G0005910.1	PMAC|DKZG0010912	Eki_8G0005910.1	DKZG0010912	56.6823	126.236	105.485	34.0966	6.90416	211.379	11.9511	8.15861	40.9128	15.1482	0.452688	0.061611	30.0801
IPUN|gene-crebbpa	EKIS|Eki_24G0004180.1	PMAC|DKZG0021656	Eki_24G0004180.1	DKZG0021656	11.4299	10.2731	6.86386	7.92499	5.60673	12.4045	0.050717	0.025496	0.077576	0.016946	0.005804	0.022019	0.01177
IPUN|gene-cyth3b	EKIS|Eki_13G0004550.1	PMAC|DKZG0015344	Eki_13G0004550.1	DKZG0015344	10.3887	3.11157	3.64791	1.54075	0.359687	12.6504	0	0	0.000408	0	0	0	0
IPUN|gene-dchs1b	EKIS|Eki_15G0005160.1	PMAC|DKZG0015868	Eki_15G0005160.1	DKZG0015868	2.95273	0.542959	6.40894	0.394379	0.188235	3.02084	0.045656	0	0.131803	1.43705	0	0	0
IPUN|gene-echs1	EKIS|Eki_1G0003440.1	PMAC|DKZG0007662	Eki_1G0003440.1	DKZG0007662	17.3321	13.6722	29.7084	8.09012	9.20931	9.18954	1.27692	0.025117	0.480407	3.05571	0.448363	0.006102	0.020095
IPUN|gene-eif4ebp2	EKIS|Eki_1G0004550.1	-	Eki_1G0004550.1		27.0633	34.6407	31.7444	38.0753	23	43.3076
IPUN|gene-fam131bb	EKIS|Eki_5G0004750.1	PMAC|DKZG0004231	Eki_5G0004750.1	DKZG0004231	29.8846	0.800916	1.16335	0.504399	0.982333	4.15953	0.178817	0.136311	0.010751	0	0	0.207736	0
IPUN|gene-fam83hb	EKIS|Eki_22G0004330.1	-	Eki_22G0004330.1		3.19556	45.566	8.84287	26.4763	3.31031	12.162
IPUN|gene-fstl3	EKIS|Eki_10G0005200.1	PMAC|DKZG0013575	Eki_10G0005200.1	DKZG0013575	0.877491	12.2567	2.01126	0.915203	0	4.31627	0.231253	0.138861	0.52471	0.040049	0.002791	0.286103	4.98479
IPUN|gene-gjb1b	EKIS|Eki_11G0006450.1	PMAC|DKZG0012973	Eki_11G0006450.1	DKZG0012973	10.9842	0.476229	0.556911	0.329485	0.14414	0.684744	0.035293	0.325134	0.027636	0	0	0.031657	0.048711
IPUN|gene-gng3	EKIS|Eki_2G0012510.1	PMAC|DKZG0000257	Eki_2G0012510.1	DKZG0000257	171.368	0.381728	0.155846	1.15416	0.131533	0.986884	110.178	0	0.066516	0	0	0	0
IPUN|gene-hoxc3a	EKIS|Eki_14G0006760.1	PMAC|DKZG0014667	Eki_14G0006760.1	DKZG0014667	0.014511	2.47913	0	0.510923	0.007346	2.73354	0.262297	0.003264	0.033399	0	0.01021	0.017859	0.041316
IPUN|gene-hsc70	EKIS|Eki_12G0003020.1	PMAC|DKZG0009098	Eki_12G0003020.1	DKZG0009098	2.09497	0.40631	7.86377	6.08405	0.585188	6.95971	0.025051	0.05606	0.043791	0.25242	0.01005	0.055664	0.111345
IPUN|gene-igf2b	EKIS|Eki_3G0004020.1	PMAC|DKZG0001788	Eki_3G0004020.1	DKZG0001788	5.16932	13.2355	21.3594	3.7038	2.57707	8.42874	2.03059	0.030732	2.48174	1.39418	0.303536	1.10312	1.10627
IPUN|gene-irs2a	EKIS|Eki_2G0002490.1	PMAC|DKZG0001207	Eki_2G0002490.1	DKZG0001207	11.7409	10.1614	5.67308	8.25872	1.49411	20.6627	18.9202	18.6212	7.84296	15.609	14.8843	163.646	20.4471
IPUN|gene-jph3a	EKIS|Eki_10G0001550.1	PMAC|DKZG0013911	Eki_10G0001550.1	DKZG0013911	45.0662	0.059671	0.049017	0.09568	0	0.068465	0.448065	0	0	0	0	0	0
IPUN|gene-kbtbd12	EKIS|Eki_4G0007450.1	PMAC|DKZG0002951	Eki_4G0007450.1	DKZG0002951	0.818213	0.176187	24.369	0.452784	0	0	0	0	0	0	0	0	0
IPUN|gene-kcnh5a	EKIS|Eki_16G0004380.1	PMAC|DKZG0017196	Eki_16G0004380.1	DKZG0017196	1.8382	0.037337	0.02669	0	0	0	0	0	0	0	0	0	0
IPUN|gene-kiaa1328	EKIS|Eki_2G0008090.1	PMAC|DKZG0000691	Eki_2G0008090.1	DKZG0000691	10.0003	9.62432	8.32896	14.0039	9.90134	10.2152	4.77076	3.85433	5.61811	2.90901	2.26553	1.07581	4.62527
IPUN|gene-kif1b	-	-
IPUN|gene-klf5l	EKIS|Eki_2G0010690.1	-	Eki_2G0010690.1		0.053925	20.608	0.030674	18.6632	1.02114	0.143641
IPUN|gene-kmt2bb	EKIS|Eki_12G0002970.1	PMAC|DKZG0009092	Eki_12G0002970.1	DKZG0009092	10.7155	10.0729	7.57139	7.37618	4.43911	14.9548	0.688005	0.015082	0.208338	0.137206	0	0	0.067013
IPUN|gene-lhx1a	EKIS|Eki_12G0003240.1	PMAC|DKZG0009122	Eki_12G0003240.1	DKZG0009122	7.77449	0.041916	0.010452	0	0	0.028059	0.966282	0	0	0	0	0	0
IPUN|gene-loxl1	EKIS|Eki_8G0001930.1	PMAC|DKZG0011356	Eki_8G0001930.1	DKZG0011356	1.23456	7.48927	11.868	0.482936	0.079514	0.359659	2.4538	0.791429	10.8021	3.60531	0.100251	1.80542	0.730811
IPUN|gene-macf1b	EKIS|Eki_5G0002700.1	PMAC|DKZG0004438	Eki_5G0002700.1	DKZG0004438	7.71814	11.6536	3.52549	1.40279	0.385267	6.44059	1.15238	0	0.241573	0	0	0	0
IPUN|gene-mafb	EKIS|Eki_3G0006340.1	PMAC|DKZG0002013	Eki_3G0006340.1	DKZG0002013	6.98943	0.807465	0.443855	0.237991	6.14988	1.02803	0.002714	0.009436	0.000569	0	0.000306	0	0
IPUN|gene-map1sa	EKIS|Eki_10G0003880.1	PMAC|DKZG0013689	Eki_10G0003880.1	DKZG0013689	7.84907	5.14297	8.71089	3.85368	1.83167	6.69202	4.76818	6.21172	10.0909	6.86989	1.01384	1.23916	3.30201
IPUN|gene-mfsd6b	EKIS|Eki_6G0000750.1	PMAC|DKZG0008075	Eki_6G0000750.1	DKZG0008075	3.41777	8.17031	2.60623	2.3283	0.412127	9.38643	0.774399	1.4922	1.35254	1.56537	0.169531	0.145644	0.119508
IPUN|gene-mical3b	EKIS|Eki_23G0001780.1	PMAC|DKZG0021189	Eki_23G0001780.1	DKZG0021189	12.8884	3.02428	28.739	1.46698	0.413837	14.8465	0.087688	0	0	0	0	0.000888	0
IPUN|gene-mlh3	EKIS|Eki_14G0006570.1	PMAC|DKZG0014648	Eki_14G0006570.1	DKZG0014648	10.2474	6.7066	6.43976	4.71917	3.91621	10.153	0.056018	0.034104	0.077021	0.01208	0.005492	0.000736	0.012243
IPUN|gene-mta1	EKIS|Eki_9G0003250.1	PMAC|DKZG0011839	Eki_9G0003250.1	DKZG0011839	6.38109	9.53201	4.07594	4.05279	4.5557	8.21251	0.092804	3.93566	1.74883	1.16537	1.63887	0.233378	0.195906
IPUN|gene-nfat5b	EKIS|Eki_10G0001020.1	PMAC|DKZG0013962	Eki_10G0001020.1	DKZG0013962	2.53651	6.96591	13.2131	0.513835	4.23023	2.44247	0.045514	0.025197	0.07454	0.038703	0	0	0.224423
IPUN|gene-nlrc3	EKIS|Eki_5G0009450.1	PMAC|DKZG0003816	Eki_5G0009450.1	DKZG0003816	1.37088	5.7846	0.649397	5.35093	0.202878	11.6367	0.295621	0.834479	0.127255	0	0.047809	0	0.692823
IPUN|gene-osbpl2a	EKIS|Eki_14G0002660.1	PMAC|DKZG0014275	Eki_14G0002660.1	DKZG0014275	34.1909	17.8681	38.8059	24.7343	45.7076	39.7082	0.077458	0.096335	3.96193	2.58283	0.042795	5.54743	1.72657
IPUN|gene-pclob	EKIS|Eki_8G0006030.1	PMAC|DKZG0010901	Eki_8G0006030.1	DKZG0010901	20.04	0.051988	0.280916	0.072196	0.053515	0.017302	0.152705	0	0	0	0	0	0
IPUN|gene-pias2	EKIS|Eki_27G0001950.1	PMAC|DKZG0006196	Eki_27G0001950.1	DKZG0006196	17.8174	8.03732	14.2801	11.8397	6.31619	9.75393	0.082723	0.036875	0.066981	0.064665	0.057319	0.021753	0.052528
IPUN|gene-plekhn1	EKIS|Eki_14G0002960.1	PMAC|DKZG0014303	Eki_14G0002960.1	DKZG0014303	0.395583	46.1646	0.806597	3.48293	0.023853	6.25586	0.568734	33.8178	37.9318	0.273883	0.047376	1.30191	10.6195
IPUN|gene-plvapa	EKIS|Eki_2G0012530.1	PMAC|DKZG0000259	Eki_2G0012530.1	DKZG0000259	1.59205	8.35986	3.12327	23.7647	1.46497	32.0522	0.084612	0.01585	0.184703	0.067172	0.031194	0.181299	0.098022
IPUN|gene-polr1b	EKIS|Eki_1G0002790.1	PMAC|DKZG0007723	Eki_1G0002790.1	DKZG0007723	5.43348	4.66436	4.95183	3.89954	4.03889	5.69629	6.17863	4.266	5.88189	3.11968	2.09454	1.59277	5.53918
IPUN|gene-ppm1ab	EKIS|Eki_16G0004270.1	PMAC|DKZG0017207	Eki_16G0004270.1	DKZG0017207	8.13517	16.0325	4.40756	4.31251	4.73294	5.47467	0.084243	3.52904	0.136252	0.060625	0.02186	0.08805	0.046021
IPUN|gene-puf60a	EKIS|Eki_17G0000350.1	PMAC|DKZG0005407	Eki_17G0000350.1	DKZG0005407	16.9913	19.635	11.5947	15.1627	14.9334	18.4281	0.76588	1.58896	0.536557	0.164246	0.200519	0.060238	0.198602
IPUN|gene-rab11a	EKIS|Eki_8G0004390.1	PMAC|DKZG0011048	Eki_8G0004390.1	DKZG0011048	118.797	71.7504	55.1781	78.5863	62.1386	60.2776	56.6394	23.1724	38.0214	24.5791	17.5749	8.98032	24.2094
IPUN|gene-rasal2	EKIS|Eki_26G0000010.1	PMAC|DKZG0005446	Eki_26G0000010.1	DKZG0005446	1.80511	1.88285	3.46158	1.28262	0.934955	2.98594	0.559705	0.458369	0.836073	1.51846	0.428174	0.566673	0.874391
IPUN|gene-rhobtb4	EKIS|Eki_27G0002680.1	PMAC|DKZG0006260	Eki_27G0002680.1	DKZG0006260	18.3893	35.4835	9.47569	11.8101	11.5094	24.5563	0.091563	0.02076	0.039945	0.008228	0.037179	0.010146	0.019863
IPUN|gene-s1pr1	EKIS|Eki_10G0004040.1	PMAC|DKZG0013677	Eki_10G0004040.1	DKZG0013677	46.4945	5.13521	33.0842	1.60593	0.049262	6.68707	0.012945	0.000917	0.148803	0.007759	0.003964	0.002827	0.004012
IPUN|gene-sae1	EKIS|Eki_12G0005310.1	PMAC|DKZG0009310	Eki_12G0005310.1	DKZG0009310	8.55562	5.55528	3.45144	1.43814	1.5322	4.73256	6.44922	9.13917	11.3199	10.9196	2.51797	3.66073	8.15191
IPUN|gene-shroom2a	EKIS|Eki_4G0008580.1	PMAC|DKZG0002842	Eki_4G0008580.1	DKZG0002842	2.38708	5.03341	2.33458	1.91606	6.16636	0.593081	1.128	2.83075	6.19894	0	1.70627	0	1.23508
IPUN|gene-si:ch73-234b20.5	EKIS|Eki_15G0005770.1	PMAC|DKZG0015819	Eki_15G0005770.1	DKZG0015819	4.11365	12.754	18.0203	97.5966	26.2445	97.368	0.334653	1.6731	3.73703	4.76365	11.7452	0.167799	5.86261
IPUN|gene-si:dkey-94l16.4	EKIS|Eki_18G0002020.1	PMAC|DKZG0018320	Eki_18G0002020.1	DKZG0018320	5.75997	8.10984	6.06119	5.27297	4.41405	6.90287	0	0.586548	0	0	0.006269	0.404429	0.699895
IPUN|gene-slc13a5b	EKIS|Eki_12G0004730.1	PMAC|DKZG0009262	Eki_12G0004730.1	DKZG0009262	0.019944	0.023852	0.06795	0	0	10.1673	0.10855	0	0.304099	0	0	0	1.0704
IPUN|gene-socs5a	EKIS|Eki_18G0004740.1	PMAC|DKZG0017985	Eki_18G0004740.1	DKZG0017985	3.28733	2.08842	1.65719	1.3266	1.20197	2.18941	0.009342	0.01352	0.005282	0.007061	0.001948	0	0.005723
IPUN|gene-svild	EKIS|Eki_18G0001700.1	PMAC|DKZG0018287	Eki_18G0001700.1	DKZG0018287	3.57755	17.8452	30.1809	7.20199	10.315	25.9426	0.068263	4.89615	5.29777	3.22736	0.09864	0.276562	0.152372
IPUN|gene-tbx6	EKIS|Eki_18G0000120.1	PMAC|DKZG0022149	Eki_18G0000120.1	DKZG0022149	0.410289	0.066572	0.021624	0.198432	1.06497	0.547151	0.013561	0.023064	0.035874	0.006521	0.5808	0.002258	0
IPUN|gene-tlcd4b	EKIS|Eki_13G0005240.1	PMAC|DKZG0015279	Eki_13G0005240.1	DKZG0015279	9.63721	1.91998	1.28376	2.35095	1.89362	1.1276	0.021424	0	0.041218	0.159748	0.025523	0.303892	0.153508
IPUN|gene-tle2b	EKIS|Eki_10G0005540.1	PMAC|DKZG0013544	Eki_10G0005540.1	DKZG0013544	13.3989	3.12929	9.7258	1.2242	1.32078	20.5052	0.211035	0.053842	0.152843	0.254138	0.006373	0.00915	0.20774
IPUN|gene-tspan9a	EKIS|Eki_8G0005660.1	PMAC|DKZG0010932	Eki_8G0005660.1	DKZG0010932	14.4305	6.28507	26.5682	1.23962	18.7441	13.6089	0.832369	0	0	0	0	0	0.127034
IPUN|gene-twf1a	EKIS|Eki_3G0006680.1	PMAC|DKZG0002045	Eki_3G0006680.1	DKZG0002045	17.1634	57.0516	22.0863	31.63	9.6634	55.8205	14.6958	53.6165	53.6642	15.3286	5.47886	3.83901	39.5582
IPUN|gene-uts2r3	EKIS|Eki_5G0004930.1	-	Eki_5G0004930.1		0.03465	0.046013	0	0	0	0
IPUN|gene-xkr7a	EKIS|Eki_14G0002620.1	PMAC|DKZG0014272	Eki_14G0002620.1	DKZG0014272	6.26061	0	0	0.078239	0	0	0.486163	0	0	0	0	0	0
IPUN|gene-znf652	EKIS|Eki_13G0007600.1	PMAC|DKZG0015070	Eki_13G0007600.1	DKZG0015070	2.52148	5.30481	2.7197	2.78448	0.980064	3.93496	0.108038	0.015516	0.057951	0.030033	0.020344	0.010987	0.033508
