## Supplementary Table 24. Predicted TF motifs in CNE13 for "The uplift of the Qinghai-Tibetan Plateau reshaped genome architecture and diversification of Asian torrent catfishes"

### Sheet: Motif comparison
Supplementary Table 24. Predicted TF motif matches in CNE13 (23.10879).
PMAC (Pareuchiloglanis macrotrema): indel-bearing sequence; DRER: zebrafish reference sequence. FIMO v5.5.6; site p-value ≤ 1×10⁻⁴.
CNE_ID	Original_CNE_ID	Motif_ID	TF_Name	Comparison	PMAC_Hit_Count	PMAC_Best_Start	PMAC_Best_End	PMAC_Best_Strand	PMAC_Best_Score	PMAC_Best_P_Value	PMAC_Best_Q_Value	PMAC_Best_Matched_Sequence	DRER_Hit_Count	DRER_Best_Start	DRER_Best_End	DRER_Best_Strand	DRER_Best_Score	DRER_Best_P_Value	DRER_Best_Q_Value	DRER_Best_Matched_Sequence
CNE13	23.10879	MA1934.2	ERF::FIGLA	PMAC only	1	141	153	+	16.3061	1.58e-06	0.0008	CCGGAATCACGTG	0
CNE13	23.10879	MA1945.2	ETV5::FIGLA	PMAC only	1	140	153	+	14.431	4.2e-06	0.00202	ACCGGAATCACGTG	0
CNE13	23.10879	MA1941.2	ETV2::FIGLA	PMAC only	1	141	153	+	14.3901	5.48e-06	0.00273	CCGGAATCACGTG	0
CNE13	23.10879	MA0472.2	EGR2	PMAC only	1	197	207	-	13.9138	7.83e-06	0.00384	ACGCACACGCA	0
CNE13	23.10879	MA1122.2	TFDP1	PMAC only	1	104	111	-	14.6972	9.9e-06	0.00473	GGCGGGAA	0
CNE13	23.10879	MA0471.3	E2F6	PMAC only	1	104	111	-	15.2927	9.9e-06	0.00474	GGCGGGAA	0
CNE13	23.10879	MA1966.2	TFAP4::ETV1	PMAC only	1	141	153	+	13.122	1.26e-05	0.0062	CCGGAATCACGTG	0
CNE13	23.10879	MA1564.2	SP9	PMAC only	1	105	114	+	13.4545	1.46e-05	0.00759	TCCCGCCCAC	0
CNE13	23.10879	MA1513.2	KLF15	PMAC only	1	105	112	+	14.1346	2.15e-05	0.00963	TCCCGCCC	0
CNE13	23.10879	MA0734.4	Gli2	PMAC only	1	41	49	-	12.6422	2.26e-05	0.0114	GACCGCCCA	0
CNE13	23.10879	MA1967.2	TFAP4::FLI1	PMAC only	1	140	153	+	7.24138	2.37e-05	0.012	ACCGGAATCACGTG	0
CNE13	23.10879	MA2340.1	Zbtb2	PMAC only	1	169	178	+	12.0851	2.85e-05	0.0133	ACCGGACGCG	0
CNE13	23.10879	MA0865.3	E2F8	PMAC only	1	104	112	+	12.371	2.85e-05	0.0135	TTCCCGCCC	0
CNE13	23.10879	MA0608.1	Creb3l2	PMAC only	1	147	155	-	13.3596	2.91e-05	0.0147	GACACGTGA	0
CNE13	23.10879	MA1584.2	ZIC5	PMAC only	1	35	49	-	7.70213	3.51e-05	0.0179	GACCGCCCATTGGCT	0
CNE13	23.10879	MA0516.3	SP2	PMAC only	1	105	113	-	12.1685	3.66e-05	0.0173	TGGGCGGGA	0
CNE13	23.10879	MA0695.2	ZBTB7C	PMAC only	1	108	115	+	12.3548	3.82e-05	0.0203	CGCCCACC	0
CNE13	23.10879	MA0901.3	HOXB13	PMAC only	1	19	27	-	12.0556	4.47e-05	0.0236	CCCATAAAA	0
CNE13	23.10879	MA0079.5	SP1	PMAC only	1	105	113	-	10.5408	4.71e-05	0.0221	TGGGCGGGA	0
CNE13	23.10879	MA0878.3	CDX1	PMAC only	1	19	28	-	11.9038	4.9e-05	0.0261	GCCCATAAAA	0
CNE13	23.10879	MA1650.2	ZBTB14	PMAC only	1	107	114	+	11.8182	5.05e-05	0.0255	CCGCCCAC	0
CNE13	23.10879	MA1985.1	ZNF669	PMAC only	1	45	59	+	9.96748	5.15e-05	0.0256	CGGTCGCTGACAACT	0
CNE13	23.10879	MA0137.4	STAT1	PMAC only	1	138	146	-	11.1636	5.31e-05	0.0278	TTCCGGTAA	0
CNE13	23.10879	MA0819.3	CLOCK	PMAC only	1	148	154	-	12.9655	5.35e-05	0.0272	ACACGTG	0
CNE13	23.10879	MA1511.2	KLF10	PMAC only	1	105	113	-	10.5843	5.44e-05	0.028	TGGGCGGGA	0
CNE13	23.10879	MA0694.2	ZBTB7B	PMAC only	1	108	117	+	11.2759	5.59e-05	0.0294	CGCCCACCAC	0
CNE13	23.10879	MA1728.2	ZNF549	PMAC only	1	264	271	+	11.0081	5.8e-05	0.0279	TGCAGCCC	0
CNE13	23.10879	MA1599.2	ZNF682	PMAC only	1	24	34	-	10.1138	6e-05	0.0287	GAGCAAGCCCA	0
CNE13	23.10879	MA0650.4	Hoxa13	PMAC only	1	20	27	-	11.1575	6.14e-05	0.0326	CCCATAAA	0
CNE13	23.10879	MA0145.2	Tfcp2l1	PMAC only	1	60	73	+	11.1818	6.19e-05	0.0301	CCAGGACTAGCCAG	0
CNE13	23.10879	MA1474.2	CREB3L4	PMAC only	1	146	155	-	11.0909	6.43e-05	0.0336	GACACGTGAT	0
CNE13	23.10879	MA0746.3	SP3	PMAC only	1	104	114	+	9.78846	7.02e-05	0.0362	TTCCCGCCCAC	0
CNE13	23.10879	MA0747.2	SP8	PMAC only	1	105	115	+	10.7368	7.55e-05	0.0383	TCCCGCCCACC	0
CNE13	23.10879	MA1618.2	Ptf1A	PMAC only	1	258	266	-	11.439	7.6e-05	0.0392	GCAGATGCT	0
CNE13	23.10879	MA0751.2	ZIC4	PMAC only	1	36	49	-	10.1538	7.66e-05	0.0388	GACCGCCCATTGGC	0
CNE13	23.10879	MA0659.4	Mafg	PMAC only	1	27	38	+	9.92199	7.89e-05	0.0396	GCTTGCTCAGCC	0
CNE13	23.10879	MA0048.3	NHLH1	PMAC only	1	258	266	+	10.6552	8e-05	0.0405	AGCATCTGC	0
CNE13	23.10879	MA1533.2	NR1I2	PMAC only	1	86	100	-	10.0395	8.19e-05	0.0396	TAACCTCTTTAAACT	0
CNE13	23.10879	MA1100.3	ASCL1	PMAC only	1	259	266	-	10.7818	8.56e-05	0.0424	GCAGATGC	0
CNE13	23.10879	MA0686.2	SPDEF	PMAC only	1	168	177	+	9.72727	8.66e-05	0.0437	AACCGGACGC	0
CNE13	23.10879	MA2329.1	ZBTB11	PMAC only	1	170	178	-	10.1927	9.14e-05	0.0432	CGCGTCCGG	0
CNE13	23.10879	MA1990.2	Gli1	PMAC only	1	41	50	-	10.1277	9.23e-05	0.0473	CGACCGCCCA	0
CNE13	23.10879	MA1484.2	ETS2	PMAC only	1	169	177	+	10.4694	9.54e-05	0.0504	ACCGGACGC	0
CNE13	23.10879	MA0069.1	PAX6	DRER only	0								1	63	76	-	15	3.73e-06	0.00199	TTCACGCCTGGCTT
CNE13	23.10879	MA0073.2	RREB1	DRER only	0								4	113	131	+	11.6697	4.89e-06	0.00244	CCACCCACAACCCACTCTC
CNE13	23.10879	MA0631.2	Six3	DRER only	0								1	226	236	+	14.1585	8.54e-06	0.00462	ATGAGGTATCA
CNE13	23.10879	MA1721.2	ZNF93	DRER only	0								1	262	275	+	12.7431	1.28e-05	0.00609	AGCATCGGCAGCCC
CNE13	23.10879	MA0784.3	POU1F1	DRER only	0								1	138	151	+	10.9636	1.57e-05	0.00841	CTACTTAGCATATC
CNE13	23.10879	MA1979.2	ZNF416	DRER only	0								1	40	49	+	13.3143	1.61e-05	0.00843	TGCCTGGGCA
CNE13	23.10879	MA0632.3	TCFL5	DRER only	0								2	201	208	-	13.9333	1.8e-05	0.00937	GCACGCGC
CNE13	23.10879	MA1651.2	ZFP42	DRER only	0								1	9	21	+	12.3933	1.92e-05	0.00998	AAGAATGGCTGTC
CNE13	23.10879	MA0507.3	POU2F2	DRER only	0								1	138	150	-	11.5192	1.92e-05	0.0103	ATATGCTAAGTAG
CNE13	23.10879	MA2121.1	ZNF213	DRER only	0								1	37	48	-	12.5041	2.19e-05	0.0106	GCCCAGGCATTG
CNE13	23.10879	MA0781.2	PAX9	DRER only	0								1	62	77	-	4.50909	2.69e-05	0.0137	TTTCACGCCTGGCTTC
CNE13	23.10879	MA1491.3	GLI3	DRER only	0								1	110	124	+	4.69231	2.82e-05	0.0141	CTCCCACCCACAACC
CNE13	23.10879	MA1565.2	TBX18	DRER only	0								1	68	76	+	12.3871	2.86e-05	0.0153	AGGCGTGAA
CNE13	23.10879	MA0822.1	HES7	DRER only	0								2	148	159	-	6.15517	3.02e-05	0.00879	TGGCACGTGATA
CNE13	23.10879	MA0883.2	Dmbx1	DRER only	0								1	97	106	+	12.8171	3.08e-05	0.0167	AAAGGGATTA
CNE13	23.10879	MA0787.1	POU3F2	DRER only	0								1	139	150	-	12.129	3.18e-05	0.0172	ATATGCTAAGTA
CNE13	23.10879	MA1560.2	SOHLH2	DRER only	0								3	150	157	+	12.5	3.18e-05	0.0117	TCACGTGC
CNE13	23.10879	MA1975.2	ZNF214	DRER only	0								1	159	171	-	11.9184	3.44e-05	0.0182	TCATTAAAGCGCT
CNE13	23.10879	MA0616.3	HES2	DRER only	0								3	150	158	-	12.5385	3.91e-05	0.0171	GGCACGTGA
CNE13	23.10879	MA0732.2	EGR3	DRER only	0								1	109	119	+	8.25862	4.05e-05	0.0201	CCTCCCACCCA
CNE13	23.10879	MA1514.2	KLF17	DRER only	0								1	108	121	+	9.96939	4.21e-05	0.0206	TCCTCCCACCCACA
CNE13	23.10879	MA1566.3	TBX3	DRER only	0								1	68	76	+	12.5818	4.25e-05	0.022	AGGCGTGAA
CNE13	23.10879	MA0800.2	EOMES	DRER only	0								1	68	76	+	12.0122	4.34e-05	0.0231	AGGCGTGAA
CNE13	23.10879	MA0528.3	ZNF263	DRER only	0								1	108	114	-	13.8273	4.39e-05	0.0227	GGGAGGA
CNE13	23.10879	MA1107.3	KLF9	DRER only	0								1	110	120	+	11.1463	4.45e-05	0.0218	CTCCCACCCAC
CNE13	23.10879	MA0779.2	PAX1	DRER only	0								1	62	77	-	7.03636	4.5e-05	0.023	TTTCACGCCTGGCTTC
CNE13	23.10879	MA0688.2	TBX2	DRER only	0								1	68	76	+	11.6	4.65e-05	0.0249	AGGCGTGAA
CNE13	23.10879	MA0739.2	Hic1	DRER only	0								1	154	161	+	11.8077	4.87e-05	0.0246	GTGCCAGC
CNE13	23.10879	MA0059.2	MAX::MYC	DRER only	0								1	149	158	-	11.3571	5e-05	0.0269	GGCACGTGAT
CNE13	23.10879	MA0802.2	TBR1	DRER only	0								1	68	76	+	12	5.14e-05	0.0272	AGGCGTGAA
CNE13	23.10879	MA0039.5	KLF4	DRER only	0								1	111	118	+	10.9364	5.26e-05	0.0258	TCCCACCC
CNE13	23.10879	MA0801.1	MGA	DRER only	0								1	68	75	+	11.4545	5.67e-05	0.0292	AGGCGTGA
CNE13	23.10879	MA2094.1	PAX8	DRER only	0								1	62	77	-	9.44231	6.17e-05	0.031	TTTCACGCCTGGCTTC
CNE13	23.10879	MA0712.3	OTX2	DRER only	0								1	100	106	+	12.3984	6.51e-05	0.0358	GGGATTA
CNE13	23.10879	MA1723.2	PRDM9	DRER only	0								1	218	237	+	9.46939	7.05e-05	0.0348	AGTTGGAAATGAGGTATCAG
CNE13	23.10879	MA1627.2	Wt1	DRER only	0								1	109	118	+	10.4797	7.18e-05	0.0351	CCTCCCACCC
CNE13	23.10879	MA2096.1	ZNF524	DRER only	0								1	110	118	+	10.7586	7.2e-05	0.0363	CTCCCACCC
CNE13	23.10879	MA0147.4	MYC	DRER only	0								1	150	157	+	10.935	7.79e-05	0.0391	TCACGTGC
CNE13	23.10879	MA0522.4	TCF3	DRER only	0								1	151	157	+	10.1489	8.78e-05	0.0457	CACGTGC
CNE13	23.10879	MA1547.2	PITX2	DRER only	0								1	100	107	-	11.5385	9.01e-05	0.0493	ATAATCCC
CNE13	23.10879	MA0626.2	Npas2	DRER only	0								1	150	157	-	11	9.04e-05	0.0488	GCACGTGA
CNE13	23.10879	MA1567.3	Tbx6	DRER only	0								1	68	76	+	10.6422	9.08e-05	0.0467	AGGCGTGAA
CNE13	23.10879	MA0690.3	TBX21	DRER only	0								1	67	76	-	10.3818	9.12e-05	0.0476	TTCACGCCTG
CNE13	23.10879	MA0506.3	Nrf1	Both	4	190	201	+	17.6992	5.69e-07	0.000263	GTGCGCATGCGT	3	193	204	+	20.6748	5.67e-08	2.81e-05	CTGCGCATGCGC
CNE13	23.10879	MA1493.1	HES6	Both	1	146	155	-	9.34848	9.74e-05	0.0517	GACACGTGAT	1	149	158	-	14.4091	6.48e-06	0.00339	GGCACGTGAT
CNE13	23.10879	MA0663.1	MLX	Both	1	146	155	+	12.4286	2.5e-05	0.0128	ATCACGTGTC	2	149	158	-	15.0143	7.34e-06	0.00394	GGCACGTGAT
CNE13	23.10879	MA0733.2	EGR4	Both	1	197	207	-	14	7.52e-06	0.00354	ACGCACACGCA	2	109	119	+	13.7455	9.2e-06	0.00451	CCTCCCACCCA
CNE13	23.10879	MA0636.1	BHLHE41	Both	2	146	155	-	10.5769	2.95e-05	0.0122	GACACGTGAT	2	149	158	-	15.0962	7.88e-06	0.00216	GGCACGTGAT
CNE13	23.10879	MA0740.2	KLF14	Both	1	105	113	-	13.9663	1.15e-05	0.00587	TGGGCGGGA	1	111	119	-	10.5056	7.2e-05	0.0361	TGGGTGGGA
CNE13	23.10879	MA0464.3	BHLHE40	Both	1	147	154	-	11.6731	7.54e-05	0.0386	ACACGTGA	2	150	157	+	13.9423	1.21e-05	0.00638	TCACGTGC
CNE13	23.10879	MA0831.3	TFE3	Both	2	146	155	-	12.0204	3.04e-05	0.00759	GACACGTGAT	2	149	158	+	13.449	1.39e-05	0.00397	ATCACGTGCC
CNE13	23.10879	MA0664.2	MLXIPL	Both	2	146	153	+	14.1818	1.47e-05	0.00743	ATCACGTG	2	149	156	+	14.1818	1.47e-05	0.00739	ATCACGTG
CNE13	23.10879	MA0162.5	EGR1	Both	1	198	207	-	13.0894	1.68e-05	0.00832	ACGCACACGC	1	109	118	+	10.8537	6.6e-05	0.0336	CCTCCCACCC
CNE13	23.10879	MA0526.5	USF2	Both	2	146	155	-	12.1837	1.8e-05	0.00489	GACACGTGAT	2	149	158	+	10.9796	2.8e-05	0.00756	ATCACGTGCC
CNE13	23.10879	MA1099.3	HES1	Both	1	148	155	-	11.6809	7.67e-05	0.0408	GACACGTG	2	151	158	-	13.6383	1.8e-05	0.00966	GGCACGTG
CNE13	23.10879	MA0502.3	NFYB	Both	1	35	43	-	13.2764	2.21e-05	0.0117	CCATTGGCT	1	34	42	-	11.6911	3.88e-05	0.0206	GCATTGGCT
CNE13	23.10879	MA1512.2	KLF11	Both	1	105	114	+	12.8269	2.27e-05	0.0115	TCCCGCCCAC	1	111	120	+	10.7692	6.81e-05	0.0344	TCCCACCCAC
CNE13	23.10879	MA0828.3	SREBF2	Both	2	146	155	+	10.6122	2.62e-05	0.00698	ATCACGTGTC	1	149	158	-	6.16327	9.22e-05	0.0478	GGCACGTGAT
CNE13	23.10879	MA0603.2	Arntl	Both	2	146	153	+	13.082	2.67e-05	0.0141	ATCACGTG	2	149	156	+	13.082	2.67e-05	0.00958	ATCACGTG
CNE13	23.10879	MA0871.3	TFEC	Both	1	146	153	-	12.9038	2.67e-05	0.0143	CACGTGAT	2	149	156	-	12.9038	2.67e-05	0.00963	CACGTGAT
CNE13	23.10879	MA0692.2	TFEB	Both	1	146	153	-	12.9231	2.67e-05	0.0137	CACGTGAT	2	149	156	-	12.9231	2.67e-05	0.00987	CACGTGAT
CNE13	23.10879	MA1464.2	ARNT2	Both	2	146	153	+	13.234	2.67e-05	0.013	ATCACGTG	2	149	156	+	13.234	2.67e-05	0.0099	ATCACGTG
CNE13	23.10879	MA0620.4	MITF	Both	2	146	155	-	11.6239	4.8e-05	0.0121	GACACGTGAT	2	149	158	-	12.2202	3.24e-05	0.00825	GGCACGTGAT
CNE13	23.10879	MA1652.2	ZKSCAN5	Both	1	219	227	+	10.4495	6.3e-05	0.0332	GGAAATGAG	1	222	230	+	10.4495	6.3e-05	0.0328	GGAAATGAG
CNE13	23.10879	MA0599.1	KLF5	Both	1	104	113	+	11.2857	6.33e-05	0.0332	TTCCCGCCCA	1	110	119	+	10.898	8.04e-05	0.0411	CTCCCACCCA
CNE13	23.10879	MA0093.4	USF1	Both	1	146	155	-	10.5854	7.95e-05	0.0395	GACACGTGAT	1	149	158	-	10.8943	6.47e-05	0.0348	GGCACGTGAT
CNE13	23.10879	MA1654.2	ZNF16	Both	1	69	89	+	3.70968	6.72e-05	0.0331	GCCAGTGAGCCTGAGAGAGTT	1	75	95	+	3.27419	7.76e-05	0.0385	AAATGTGAGCCAGTAGTTGTT
CNE13	23.10879	MA0649.2	HEY2	Both	1	147	155	-	10.6552	8.92e-05	0.0452	GACACGTGA	1	150	158	-	10.8621	7.77e-05	0.0401	GGCACGTGA
CNE13	23.10879	MA0823.1	HEY1	Both	1	146	155	-	10.8727	9.17e-05	0.0431	GACACGTGAT	1	149	158	-	10.9636	8.88e-05	0.043	GGCACGTGAT
Table note	Comparison is based on motif ID presence anywhere in each sequence, not orthologous site pairing. “Only” means no hit at the specified p-value threshold in the other input sequence.
Representative hit	For motifs with multiple hits, the site with the smallest p-value is shown. All hits and their original FIMO fields are retained in the FIMO hits sheet.

### Sheet: FIMO hits
Supplementary Table 24. All FIMO motif hits for CNE13 (23.10879).
Input_Sequence	Motif_ID	TF_Name	Sequence_Name	Start	End	Strand	Score	P_Value	Q_Value	Matched_Sequence
PMAC	MA0506.3	Nrf1	PMAC	190	201	+	17.6992	5.69e-07	0.000263	GTGCGCATGCGT
PMAC	MA1934.2	ERF::FIGLA	PMAC	141	153	+	16.3061	1.58e-06	0.0008	CCGGAATCACGTG
PMAC	MA1945.2	ETV5::FIGLA	PMAC	140	153	+	14.431	4.2e-06	0.00202	ACCGGAATCACGTG
PMAC	MA1941.2	ETV2::FIGLA	PMAC	141	153	+	14.3901	5.48e-06	0.00273	CCGGAATCACGTG
PMAC	MA0733.2	EGR4	PMAC	197	207	-	14	7.52e-06	0.00354	ACGCACACGCA
PMAC	MA0472.2	EGR2	PMAC	197	207	-	13.9138	7.83e-06	0.00384	ACGCACACGCA
PMAC	MA1122.2	TFDP1	PMAC	104	111	-	14.6972	9.9e-06	0.00473	GGCGGGAA
PMAC	MA0471.3	E2F6	PMAC	104	111	-	15.2927	9.9e-06	0.00474	GGCGGGAA
PMAC	MA0740.2	KLF14	PMAC	105	113	-	13.9663	1.15e-05	0.00587	TGGGCGGGA
PMAC	MA1966.2	TFAP4::ETV1	PMAC	141	153	+	13.122	1.26e-05	0.0062	CCGGAATCACGTG
PMAC	MA1564.2	SP9	PMAC	105	114	+	13.4545	1.46e-05	0.00759	TCCCGCCCAC
PMAC	MA0664.2	MLXIPL	PMAC	146	153	+	14.1818	1.47e-05	0.00743	ATCACGTG
PMAC	MA0162.5	EGR1	PMAC	198	207	-	13.0894	1.68e-05	0.00832	ACGCACACGC
PMAC	MA0526.5	USF2	PMAC	146	155	-	12.1837	1.8e-05	0.00489	GACACGTGAT
PMAC	MA0526.5	USF2	PMAC	146	155	+	12.1429	1.99e-05	0.00489	ATCACGTGTC
PMAC	MA1513.2	KLF15	PMAC	105	112	+	14.1346	2.15e-05	0.00963	TCCCGCCC
PMAC	MA0502.3	NFYB	PMAC	35	43	-	13.2764	2.21e-05	0.0117	CCATTGGCT
PMAC	MA0734.4	Gli2	PMAC	41	49	-	12.6422	2.26e-05	0.0114	GACCGCCCA
PMAC	MA1512.2	KLF11	PMAC	105	114	+	12.8269	2.27e-05	0.0115	TCCCGCCCAC
PMAC	MA1967.2	TFAP4::FLI1	PMAC	140	153	+	7.24138	2.37e-05	0.012	ACCGGAATCACGTG
PMAC	MA0663.1	MLX	PMAC	146	155	+	12.4286	2.5e-05	0.0128	ATCACGTGTC
PMAC	MA0828.3	SREBF2	PMAC	146	155	+	10.6122	2.62e-05	0.00698	ATCACGTGTC
PMAC	MA0603.2	Arntl	PMAC	146	153	+	13.082	2.67e-05	0.0141	ATCACGTG
PMAC	MA0871.3	TFEC	PMAC	146	153	-	12.9038	2.67e-05	0.0143	CACGTGAT
PMAC	MA0692.2	TFEB	PMAC	146	153	-	12.9231	2.67e-05	0.0137	CACGTGAT
PMAC	MA1464.2	ARNT2	PMAC	146	153	+	13.234	2.67e-05	0.013	ATCACGTG
PMAC	MA0828.3	SREBF2	PMAC	146	155	-	10.551	2.8e-05	0.00698	GACACGTGAT
PMAC	MA2340.1	Zbtb2	PMAC	169	178	+	12.0851	2.85e-05	0.0133	ACCGGACGCG
PMAC	MA0865.3	E2F8	PMAC	104	112	+	12.371	2.85e-05	0.0135	TTCCCGCCC
PMAC	MA0608.1	Creb3l2	PMAC	147	155	-	13.3596	2.91e-05	0.0147	GACACGTGA
PMAC	MA0636.1	BHLHE41	PMAC	146	155	-	10.5769	2.95e-05	0.0122	GACACGTGAT
PMAC	MA0506.3	Nrf1	PMAC	170	181	-	11.4878	3e-05	0.00657	CTGCGCGTCCGG
PMAC	MA0831.3	TFE3	PMAC	146	155	+	12.0204	3.04e-05	0.00759	ATCACGTGTC
PMAC	MA0831.3	TFE3	PMAC	146	155	-	12.0204	3.04e-05	0.00759	GACACGTGAT
PMAC	MA1584.2	ZIC5	PMAC	35	49	-	7.70213	3.51e-05	0.0179	GACCGCCCATTGGCT
PMAC	MA0516.3	SP2	PMAC	105	113	-	12.1685	3.66e-05	0.0173	TGGGCGGGA
PMAC	MA0695.2	ZBTB7C	PMAC	108	115	+	12.3548	3.82e-05	0.0203	CGCCCACC
PMAC	MA0506.3	Nrf1	PMAC	192	203	-	10.8293	4.26e-05	0.00657	ACACGCATGCGC
PMAC	MA0901.3	HOXB13	PMAC	19	27	-	12.0556	4.47e-05	0.0236	CCCATAAAA
PMAC	MA0079.5	SP1	PMAC	105	113	-	10.5408	4.71e-05	0.0221	TGGGCGGGA
PMAC	MA0636.1	BHLHE41	PMAC	146	155	+	9.05769	4.77e-05	0.0122	ATCACGTGTC
PMAC	MA0620.4	MITF	PMAC	146	155	+	11.6239	4.8e-05	0.0121	ATCACGTGTC
PMAC	MA0620.4	MITF	PMAC	146	155	-	11.6239	4.8e-05	0.0121	GACACGTGAT
PMAC	MA1464.2	ARNT2	PMAC	148	155	-	12.7234	4.87e-05	0.013	GACACGTG
PMAC	MA0878.3	CDX1	PMAC	19	28	-	11.9038	4.9e-05	0.0261	GCCCATAAAA
PMAC	MA1650.2	ZBTB14	PMAC	107	114	+	11.8182	5.05e-05	0.0255	CCGCCCAC
PMAC	MA1985.1	ZNF669	PMAC	45	59	+	9.96748	5.15e-05	0.0256	CGGTCGCTGACAACT
PMAC	MA0137.4	STAT1	PMAC	138	146	-	11.1636	5.31e-05	0.0278	TTCCGGTAA
PMAC	MA0819.3	CLOCK	PMAC	148	154	-	12.9655	5.35e-05	0.0272	ACACGTG
PMAC	MA1511.2	KLF10	PMAC	105	113	-	10.5843	5.44e-05	0.028	TGGGCGGGA
PMAC	MA0694.2	ZBTB7B	PMAC	108	117	+	11.2759	5.59e-05	0.0294	CGCCCACCAC
PMAC	MA1728.2	ZNF549	PMAC	264	271	+	11.0081	5.8e-05	0.0279	TGCAGCCC
PMAC	MA1599.2	ZNF682	PMAC	24	34	-	10.1138	6e-05	0.0287	GAGCAAGCCCA
PMAC	MA0650.4	Hoxa13	PMAC	20	27	-	11.1575	6.14e-05	0.0326	CCCATAAA
PMAC	MA0145.2	Tfcp2l1	PMAC	60	73	+	11.1818	6.19e-05	0.0301	CCAGGACTAGCCAG
PMAC	MA1652.2	ZKSCAN5	PMAC	219	227	+	10.4495	6.3e-05	0.0332	GGAAATGAG
PMAC	MA0599.1	KLF5	PMAC	104	113	+	11.2857	6.33e-05	0.0332	TTCCCGCCCA
PMAC	MA1474.2	CREB3L4	PMAC	146	155	-	11.0909	6.43e-05	0.0336	GACACGTGAT
PMAC	MA1654.2	ZNF16	PMAC	69	89	+	3.70968	6.72e-05	0.0331	GCCAGTGAGCCTGAGAGAGTT
PMAC	MA0746.3	SP3	PMAC	104	114	+	9.78846	7.02e-05	0.0362	TTCCCGCCCAC
PMAC	MA0464.3	BHLHE40	PMAC	147	154	-	11.6731	7.54e-05	0.0386	ACACGTGA
PMAC	MA0747.2	SP8	PMAC	105	115	+	10.7368	7.55e-05	0.0383	TCCCGCCCACC
PMAC	MA1618.2	Ptf1A	PMAC	258	266	-	11.439	7.6e-05	0.0392	GCAGATGCT
PMAC	MA0751.2	ZIC4	PMAC	36	49	-	10.1538	7.66e-05	0.0388	GACCGCCCATTGGC
PMAC	MA1099.3	HES1	PMAC	148	155	-	11.6809	7.67e-05	0.0408	GACACGTG
PMAC	MA0506.3	Nrf1	PMAC	196	207	+	9.60976	7.88e-05	0.00912	ATGCGTGTGCGT
PMAC	MA0659.4	Mafg	PMAC	27	38	+	9.92199	7.89e-05	0.0396	GCTTGCTCAGCC
PMAC	MA0093.4	USF1	PMAC	146	155	-	10.5854	7.95e-05	0.0395	GACACGTGAT
PMAC	MA0048.3	NHLH1	PMAC	258	266	+	10.6552	8e-05	0.0405	AGCATCTGC
PMAC	MA1533.2	NR1I2	PMAC	86	100	-	10.0395	8.19e-05	0.0396	TAACCTCTTTAAACT
PMAC	MA1100.3	ASCL1	PMAC	259	266	-	10.7818	8.56e-05	0.0424	GCAGATGC
PMAC	MA0686.2	SPDEF	PMAC	168	177	+	9.72727	8.66e-05	0.0437	AACCGGACGC
PMAC	MA0649.2	HEY2	PMAC	147	155	-	10.6552	8.92e-05	0.0452	GACACGTGA
PMAC	MA0664.2	MLXIPL	PMAC	148	155	-	11.9242	9.01e-05	0.0228	GACACGTG
PMAC	MA2329.1	ZBTB11	PMAC	170	178	-	10.1927	9.14e-05	0.0432	CGCGTCCGG
PMAC	MA0823.1	HEY1	PMAC	146	155	-	10.8727	9.17e-05	0.0431	GACACGTGAT
PMAC	MA1990.2	Gli1	PMAC	41	50	-	10.1277	9.23e-05	0.0473	CGACCGCCCA
PMAC	MA1484.2	ETS2	PMAC	169	177	+	10.4694	9.54e-05	0.0504	ACCGGACGC
PMAC	MA0603.2	Arntl	PMAC	148	155	-	10.9508	9.74e-05	0.0257	GACACGTG
PMAC	MA1493.1	HES6	PMAC	146	155	-	9.34848	9.74e-05	0.0517	GACACGTGAT
DRER	MA0506.3	Nrf1	dre_CNE_promoter	193	204	+	20.6748	5.67e-08	2.81e-05	CTGCGCATGCGC
DRER	MA0506.3	Nrf1	dre_CNE_promoter	195	206	-	15.8537	2.17e-06	0.000432	ACGCGCATGCGC
DRER	MA0506.3	Nrf1	dre_CNE_promoter	199	210	+	15.5528	2.62e-06	0.000432	ATGCGCGTGCGT
DRER	MA0069.1	PAX6	dre_CNE_promoter	63	76	-	15	3.73e-06	0.00199	TTCACGCCTGGCTT
DRER	MA0073.2	RREB1	dre_CNE_promoter	113	131	+	11.6697	4.89e-06	0.00244	CCACCCACAACCCACTCTC
DRER	MA1493.1	HES6	dre_CNE_promoter	149	158	-	14.4091	6.48e-06	0.00339	GGCACGTGAT
DRER	MA0663.1	MLX	dre_CNE_promoter	149	158	-	15.0143	7.34e-06	0.00394	GGCACGTGAT
DRER	MA0636.1	BHLHE41	dre_CNE_promoter	149	158	-	15.0962	7.88e-06	0.00216	GGCACGTGAT
DRER	MA0631.2	Six3	dre_CNE_promoter	226	236	+	14.1585	8.54e-06	0.00462	ATGAGGTATCA
DRER	MA0636.1	BHLHE41	dre_CNE_promoter	149	158	+	15.0769	8.63e-06	0.00216	ATCACGTGCC
DRER	MA0733.2	EGR4	dre_CNE_promoter	109	119	+	13.7455	9.2e-06	0.00451	CCTCCCACCCA
DRER	MA0464.3	BHLHE40	dre_CNE_promoter	150	157	+	13.9423	1.21e-05	0.00638	TCACGTGC
DRER	MA1721.2	ZNF93	dre_CNE_promoter	262	275	+	12.7431	1.28e-05	0.00609	AGCATCGGCAGCCC
DRER	MA0831.3	TFE3	dre_CNE_promoter	149	158	+	13.449	1.39e-05	0.00397	ATCACGTGCC
DRER	MA0664.2	MLXIPL	dre_CNE_promoter	149	156	+	14.1818	1.47e-05	0.00739	ATCACGTG
DRER	MA0831.3	TFE3	dre_CNE_promoter	149	158	-	13.4286	1.54e-05	0.00397	GGCACGTGAT
DRER	MA0784.3	POU1F1	dre_CNE_promoter	138	151	+	10.9636	1.57e-05	0.00841	CTACTTAGCATATC
DRER	MA1979.2	ZNF416	dre_CNE_promoter	40	49	+	13.3143	1.61e-05	0.00843	TGCCTGGGCA
DRER	MA0632.3	TCFL5	dre_CNE_promoter	201	208	-	13.9333	1.8e-05	0.00937	GCACGCGC
DRER	MA1099.3	HES1	dre_CNE_promoter	151	158	-	13.6383	1.8e-05	0.00966	GGCACGTG
DRER	MA1651.2	ZFP42	dre_CNE_promoter	9	21	+	12.3933	1.92e-05	0.00998	AAGAATGGCTGTC
DRER	MA0507.3	POU2F2	dre_CNE_promoter	138	150	-	11.5192	1.92e-05	0.0103	ATATGCTAAGTAG
DRER	MA2121.1	ZNF213	dre_CNE_promoter	37	48	-	12.5041	2.19e-05	0.0106	GCCCAGGCATTG
DRER	MA0603.2	Arntl	dre_CNE_promoter	149	156	+	13.082	2.67e-05	0.00958	ATCACGTG
DRER	MA0871.3	TFEC	dre_CNE_promoter	149	156	-	12.9038	2.67e-05	0.00963	CACGTGAT
DRER	MA0692.2	TFEB	dre_CNE_promoter	149	156	-	12.9231	2.67e-05	0.00987	CACGTGAT
DRER	MA1464.2	ARNT2	dre_CNE_promoter	149	156	+	13.234	2.67e-05	0.0099	ATCACGTG
DRER	MA0781.2	PAX9	dre_CNE_promoter	62	77	-	4.50909	2.69e-05	0.0137	TTTCACGCCTGGCTTC
DRER	MA0526.5	USF2	dre_CNE_promoter	149	158	+	10.9796	2.8e-05	0.00756	ATCACGTGCC
DRER	MA1491.3	GLI3	dre_CNE_promoter	110	124	+	4.69231	2.82e-05	0.0141	CTCCCACCCACAACC
DRER	MA1565.2	TBX18	dre_CNE_promoter	68	76	+	12.3871	2.86e-05	0.0153	AGGCGTGAA
DRER	MA0526.5	USF2	dre_CNE_promoter	149	158	-	10.9592	2.95e-05	0.00756	GGCACGTGAT
DRER	MA0822.1	HES7	dre_CNE_promoter	148	159	-	6.15517	3.02e-05	0.00879	TGGCACGTGATA
DRER	MA0883.2	Dmbx1	dre_CNE_promoter	97	106	+	12.8171	3.08e-05	0.0167	AAAGGGATTA
DRER	MA0787.1	POU3F2	dre_CNE_promoter	139	150	-	12.129	3.18e-05	0.0172	ATATGCTAAGTA
DRER	MA1560.2	SOHLH2	dre_CNE_promoter	150	157	+	12.5	3.18e-05	0.0117	TCACGTGC
DRER	MA0620.4	MITF	dre_CNE_promoter	149	158	+	12.2202	3.24e-05	0.00825	ATCACGTGCC
DRER	MA0620.4	MITF	dre_CNE_promoter	149	158	-	12.2202	3.24e-05	0.00825	GGCACGTGAT
DRER	MA0663.1	MLX	dre_CNE_promoter	149	158	+	11.8857	3.3e-05	0.00886	ATCACGTGCC
DRER	MA1975.2	ZNF214	dre_CNE_promoter	159	171	-	11.9184	3.44e-05	0.0182	TCATTAAAGCGCT
DRER	MA0073.2	RREB1	dre_CNE_promoter	109	127	+	5.9633	3.5e-05	0.00605	CCTCCCACCCACAACCCAC
DRER	MA0822.1	HES7	dre_CNE_promoter	148	159	+	5.58621	3.55e-05	0.00879	TATCACGTGCCA
DRER	MA0603.2	Arntl	dre_CNE_promoter	151	158	-	12.4426	3.66e-05	0.00958	GGCACGTG
DRER	MA0871.3	TFEC	dre_CNE_promoter	151	158	+	11.8846	3.66e-05	0.00963	CACGTGCC
DRER	MA0692.2	TFEB	dre_CNE_promoter	151	158	+	12.6346	3.66e-05	0.00987	CACGTGCC
DRER	MA1464.2	ARNT2	dre_CNE_promoter	151	158	-	13	3.66e-05	0.0099	GGCACGTG
DRER	MA0502.3	NFYB	dre_CNE_promoter	34	42	-	11.6911	3.88e-05	0.0206	GCATTGGCT
DRER	MA0616.3	HES2	dre_CNE_promoter	150	158	-	12.5385	3.91e-05	0.0171	GGCACGTGA
DRER	MA0732.2	EGR3	dre_CNE_promoter	109	119	+	8.25862	4.05e-05	0.0201	CCTCCCACCCA
DRER	MA0073.2	RREB1	dre_CNE_promoter	110	128	+	5.3945	4.19e-05	0.00605	CTCCCACCCACAACCCACT
DRER	MA1514.2	KLF17	dre_CNE_promoter	108	121	+	9.96939	4.21e-05	0.0206	TCCTCCCACCCACA
DRER	MA1566.3	TBX3	dre_CNE_promoter	68	76	+	12.5818	4.25e-05	0.022	AGGCGTGAA
DRER	MA0800.2	EOMES	dre_CNE_promoter	68	76	+	12.0122	4.34e-05	0.0231	AGGCGTGAA
DRER	MA0528.3	ZNF263	dre_CNE_promoter	108	114	-	13.8273	4.39e-05	0.0227	GGGAGGA
DRER	MA1560.2	SOHLH2	dre_CNE_promoter	150	157	-	12.4828	4.39e-05	0.0117	GCACGTGA
DRER	MA1107.3	KLF9	dre_CNE_promoter	110	120	+	11.1463	4.45e-05	0.0218	CTCCCACCCAC
DRER	MA0779.2	PAX1	dre_CNE_promoter	62	77	-	7.03636	4.5e-05	0.023	TTTCACGCCTGGCTTC
DRER	MA0688.2	TBX2	dre_CNE_promoter	68	76	+	11.6	4.65e-05	0.0249	AGGCGTGAA
DRER	MA0073.2	RREB1	dre_CNE_promoter	117	135	+	4.91743	4.86e-05	0.00605	CCACAACCCACTCTCTTCG
DRER	MA0739.2	Hic1	dre_CNE_promoter	154	161	+	11.8077	4.87e-05	0.0246	GTGCCAGC
DRER	MA0464.3	BHLHE40	dre_CNE_promoter	150	157	-	13.8077	4.87e-05	0.0129	GCACGTGA
DRER	MA0059.2	MAX::MYC	dre_CNE_promoter	149	158	-	11.3571	5e-05	0.0269	GGCACGTGAT
DRER	MA0802.2	TBR1	dre_CNE_promoter	68	76	+	12	5.14e-05	0.0272	AGGCGTGAA
DRER	MA0039.5	KLF4	dre_CNE_promoter	111	118	+	10.9364	5.26e-05	0.0258	TCCCACCC
DRER	MA0632.3	TCFL5	dre_CNE_promoter	150	157	+	12.2	5.3e-05	0.0138	TCACGTGC
DRER	MA0801.1	MGA	dre_CNE_promoter	68	75	+	11.4545	5.67e-05	0.0292	AGGCGTGA
DRER	MA0733.2	EGR4	dre_CNE_promoter	200	210	-	10.6	6.05e-05	0.0148	ACGCACGCGCA
DRER	MA2094.1	PAX8	dre_CNE_promoter	62	77	-	9.44231	6.17e-05	0.031	TTTCACGCCTGGCTTC
DRER	MA1652.2	ZKSCAN5	dre_CNE_promoter	222	230	+	10.4495	6.3e-05	0.0328	GGAAATGAG
DRER	MA0093.4	USF1	dre_CNE_promoter	149	158	-	10.8943	6.47e-05	0.0348	GGCACGTGAT
DRER	MA0712.3	OTX2	dre_CNE_promoter	100	106	+	12.3984	6.51e-05	0.0358	GGGATTA
DRER	MA0162.5	EGR1	dre_CNE_promoter	109	118	+	10.8537	6.6e-05	0.0336	CCTCCCACCC
DRER	MA1512.2	KLF11	dre_CNE_promoter	111	120	+	10.7692	6.81e-05	0.0344	TCCCACCCAC
DRER	MA1723.2	PRDM9	dre_CNE_promoter	218	237	+	9.46939	7.05e-05	0.0348	AGTTGGAAATGAGGTATCAG
DRER	MA1627.2	Wt1	dre_CNE_promoter	109	118	+	10.4797	7.18e-05	0.0351	CCTCCCACCC
DRER	MA0740.2	KLF14	dre_CNE_promoter	111	119	-	10.5056	7.2e-05	0.0361	TGGGTGGGA
DRER	MA2096.1	ZNF524	dre_CNE_promoter	110	118	+	10.7586	7.2e-05	0.0363	CTCCCACCC
DRER	MA1654.2	ZNF16	dre_CNE_promoter	75	95	+	3.27419	7.76e-05	0.0385	AAATGTGAGCCAGTAGTTGTT
DRER	MA0649.2	HEY2	dre_CNE_promoter	150	158	-	10.8621	7.77e-05	0.0401	GGCACGTGA
DRER	MA0147.4	MYC	dre_CNE_promoter	150	157	+	10.935	7.79e-05	0.0391	TCACGTGC
DRER	MA0664.2	MLXIPL	dre_CNE_promoter	151	158	-	12.2879	7.8e-05	0.0196	GGCACGTG
DRER	MA0599.1	KLF5	dre_CNE_promoter	110	119	+	10.898	8.04e-05	0.0411	CTCCCACCCA
DRER	MA1560.2	SOHLH2	dre_CNE_promoter	201	208	-	10.9828	8.6e-05	0.0153	GCACGCGC
DRER	MA0522.4	TCF3	dre_CNE_promoter	151	157	+	10.1489	8.78e-05	0.0457	CACGTGC
DRER	MA0823.1	HEY1	dre_CNE_promoter	149	158	-	10.9636	8.88e-05	0.043	GGCACGTGAT
DRER	MA1547.2	PITX2	dre_CNE_promoter	100	107	-	11.5385	9.01e-05	0.0493	ATAATCCC
DRER	MA0626.2	Npas2	dre_CNE_promoter	150	157	-	11	9.04e-05	0.0488	GCACGTGA
DRER	MA1567.3	Tbx6	dre_CNE_promoter	68	76	+	10.6422	9.08e-05	0.0467	AGGCGTGAA
DRER	MA0690.3	TBX21	dre_CNE_promoter	67	76	-	10.3818	9.12e-05	0.0476	TTCACGCCTG
DRER	MA0616.3	HES2	dre_CNE_promoter	200	208	+	10.9038	9.14e-05	0.0171	TGCGCGTGC
DRER	MA0828.3	SREBF2	dre_CNE_promoter	149	158	-	6.16327	9.22e-05	0.0478	GGCACGTGAT
DRER	MA1099.3	HES1	dre_CNE_promoter	200	207	+	11.4681	9.48e-05	0.0254	TGCGCGTG
DRER	MA0616.3	HES2	dre_CNE_promoter	201	209	-	10.4808	9.99e-05	0.0171	CGCACGCGC
